# Postural constraints recruit shorter-timescale processes into the non-Gaussian cascade processes

**DOI:** 10.1101/2020.06.05.136895

**Authors:** Mariusz P. Furmanek, Madhur Mangalam, Damian G. Kelty-Stephen, Grzegorz Juras

**Affiliations:** Department of Physical Therapy, Movement and Rehabilitation Sciences, Northeastern University, Boston, MA 02115, USA; Institute of Sport Sciences, The Jerzy Kukuczka Academy of Physical Education, 40-065 Katowice, Poland; Department of Psychology, Grinnell College, Grinnell, IA 50112, USA

**Keywords:** center of pressure, inverse power law, postural control, quite stance, scale invariance

## Abstract

Healthy human postural sway exhibits strong intermittency, reflecting a richly interactive foundation of postural control. From a linear perspective, intermittent fluctuations might be interpreted as engagement and disengagement of complementary control processes at distinct timescales or from a nonlinear perspective, as cascade-like interactions across many timescales at once. The diverse control processes entailed by cascade-like multiplicative dynamics suggest specific non-Gaussian distributional properties at different timescales. Multiscale probability density function (PDF) analysis showed that when standing quietly while balancing a sand-filled tube with the two arms elicited non-Gaussianity profiles showing a negative-quadratic crossover between short and long timescales. A more stringent task of balancing a water-filled tube elicited simpler monotonic decreases in non-Gaussianity, that is, a positive-quadratic cancellation of the negative-quadratic crossover. Multiple known indices of postural sway governed the appearance or disappearance of the crossover. Finally, both tasks elicited lognormal distributions over progressively larger timescales. These results provide the first evidence that more stringent postural constraints recruit shorter-timescale processes into the non-Gaussian cascade processes, that indices of postural sway moderate this recruitment, and that more stringent postural constraints show stronger statistical hallmarks of cascade structure.
