## Supplementary material for "Postural constraints recruit shorter-timescale processes into the non-Gaussian cascade processes": Table S1

### Sheet: Table_S1
	B	SEM	df	t	P		Cohen’s d		Model: CoP_Surrogate_nGIndex ~ poly(log(Scale),2)*Task*Type+(CoP_Mean+CoP_SD+CoP_RMSE+CoP_SE+CoP_MSE+CoP_HfGn+CoP_HfGn_diff_OS+CoP_dAlpha+CoP_dAlpha_diff_OS) + (1|Participant)
(Intercept)	0.216483	0.0130581	4688.48	16.5785	4.95056e-60	***	2.70157	large
poly(log(Scale), 2)1	-2.35422	0.145219	39989.8	-16.2115	6.451e-59	***	-29.3791	large	Signif. Codes: ‘***’ P < 0.001; ‘**’ P < 0.01; ‘*’ P < 0.05
poly(log(Scale), 2)2	-0.7312	0.145219	39989.8	-5.03515	4.79544e-07	***	-9.12489	large
TaskWater	0.00633619	0.00123622	38215.8	5.12546	2.98259e-07	***	0.0790714		Cohen’s d: ‘small’ 0.2 < d <= 0.5; ‘medium’ 0.5 < d <= 0.8; ‘large’ d > 0.8
TypeOrig	0.0254633	0.00102685	39989.8	24.7974	9.99498e-135	***	0.317765	small
CoP_Mean	-258.006	33.9062	39955.1	-7.60941	2.81381e-14	***	-3219.74	large	Effect size as Cohen’s d = B/SD(DV)
CoP_SD	-213.263	28.5124	39934.2	-7.47966	7.60422e-14	***	-2661.38	large	A. Feingold, A regression framework for effect size assessments in longitudinal modeling of group differences, Rev. Gen. Psychol. 17 (2013) 111–121. https://doi.org/10.1037/a0030048.
CoP_RMSE	334.202	44.2607	39945.2	7.55077	4.41901e-14	***	4170.62	large
CoP_SE	0.0270855	0.00387302	3572.91	6.99338	3.18891e-12	***	0.338009	small
CoP_MSE	-0.0384008	0.00263294	35355.6	-14.5847	4.84499e-48	***	-0.479216	small
CoP_HfGn	-0.0607783	0.0132112	29930.1	-4.6005	4.2321e-06	***	-0.758472	medium
CoP_HfGn_diff_OS	0.122468	0.0129319	33023.5	9.47021	2.97173e-21	***	1.52832	large
CoP_dAlpha	11.1177	0.771894	8221.29	14.4031	1.81429e-46	***	138.741	large
CoP_dAlpha_diff_OS	-11.127	0.772237	8183.48	-14.4088	1.68441e-46	***	-138.858	large
poly(log(Scale), 2)1:TaskWater	-0.133071	0.205371	39989.8	-0.647957	0.517016		-1.66064	large
poly(log(Scale), 2)2:TaskWater	0.503527	0.205371	39989.8	2.4518	0.0142187	*	6.28369	large
poly(log(Scale), 2)1:TypeOrig	-3.30485	0.205371	39989.8	-16.0921	4.41355e-58	***	-41.2423	large
poly(log(Scale), 2)2:TypeOrig	-2.50235	0.205371	39989.8	-12.1845	4.31974e-34	***	-31.2276	large
TaskWater:TypeOrig	-0.0125261	0.00145219	39989.8	-8.62565	6.60313e-18	***	-0.156317
poly(log(Scale), 2)1:TaskWater:TypeOrig	-2.92695	0.290438	39989.8	-10.0777	7.40272e-24	***	-36.5264	large
poly(log(Scale), 2)2:TaskWater:TypeOrig	0.48623	0.290438	39989.8	1.67413	0.0941134		6.06783	large
