## Supplementary material for "Postural constraints recruit shorter-timescale processes into the non-Gaussian cascade processes": Table S2

### Sheet: Table_S2
	B	SEM	df	t	P		Cohen’s d		Model: CoP_Surrogate_nGIndex ~ poly(log(Scale),2)*Task*Type*(CoP_Mean+CoP_SD+CoP_RMSE+CoP_SE+CoP_MSE+CoP_HfGn+CoP_HfGn_diff_OS+CoP_dAlpha+CoP_dAlpha_diff_OS) + (1|Participant)
(Intercept)	0.344701	0.0259869	1106.12	13.2644	2.25605e-37	***	4.30164	large
poly(log(Scale), 2)1	11.9097	4.8246	39989.1	2.46854	0.0135707	*	148.626	large	Signif. Codes: ‘***’ P < 0.001; ‘**’ P < 0.01; ‘*’ P < 0.05
poly(log(Scale), 2)2	4.74237	4.82462	39989.1	0.982953	0.325637		59.1814	large
TaskWater	-0.124306	0.034075	3247.89	-3.648	0.000268442	***	-1.55125	large	Cohen’s d: ‘small’ 0.2 < d <= 0.5; ‘medium’ 0.5 < d <= 0.8; ‘large’ d > 0.8
TypeOrig	-0.122954	0.0341151	1162.39	-3.60409	0.000326509	***	-1.53436	large
CoP_Mean	9933.69	1891.77	82.9513	5.251	1.14599e-06	***	123965	large	Effect size as Cohen’s d = B/SD(DV)
CoP_SD	7551.73	1439.11	82.9526	5.24749	1.16243e-06	***	94239.9	large	A. Feingold, A regression framework for effect size assessments in longitudinal modeling of group differences, Rev. Gen. Psychol. 17 (2013) 111–121. https://doi.org/10.1037/a0030048.
CoP_RMSE	-12478.5	2376.99	82.9508	-5.24972	1.15198e-06	***	-155723	large
CoP_SE	-0.00760212	0.00651785	11746.4	-1.16635	0.243495		-0.0948694
CoP_MSE	0.0402229	0.00821251	916.428	4.89776	1.14554e-06	***	0.501953	medium
CoP_HfGn	-0.129177	0.0266158	7778.36	-4.85339	1.23731e-06	***	-1.61204	large
CoP_HfGn_diff_OS	0.10278	0.0285537	1855.19	3.59953	0.000327167	***	1.28262	large
CoP_dAlpha	-4.87718	2.20801	222.88	-2.20886	0.0282028	*	-60.8631	large
CoP_dAlpha_diff_OS	4.89306	2.20418	223.923	2.2199	0.0274278	*	61.0613	large
poly(log(Scale), 2)1:TaskWater	-15.7206	6.52098	39989.1	-2.41077	0.0159233	*	-196.183	large
poly(log(Scale), 2)2:TaskWater	-11.8825	6.52099	39989.1	-1.8222	0.0684323		-148.286	large
poly(log(Scale), 2)1:TypeOrig	22.2045	6.82301	39989.1	3.25436	0.00113744	***	277.097	large
poly(log(Scale), 2)2:TypeOrig	7.28617	6.82302	39989.1	1.06788	0.285581		90.9265	large
TaskWater:TypeOrig	0.11678	0.0461104	3633.58	2.53262	0.0113632	*	1.45731	large
poly(log(Scale), 2)1:CoP_Mean	977683	359892	39989.1	2.7166	0.00659843	**	1.22008e+07	large
poly(log(Scale), 2)2:CoP_Mean	-56568.8	359896	39989.1	-0.157181	0.875103		-705973	large
poly(log(Scale), 2)1:CoP_SD	744533	273772	39989.1	2.71954	0.00654011	**	9.29128e+06	large
poly(log(Scale), 2)2:CoP_SD	-42616.2	273774	39989.1	-0.155662	0.8763		-531847	large
poly(log(Scale), 2)1:CoP_RMSE	-1.2289e+06	452196	39989.1	-2.71762	0.00657818	**	-1.53358e+07	large
poly(log(Scale), 2)2:CoP_RMSE	70852	452200	39989.1	0.156683	0.875496		884227	large
poly(log(Scale), 2)1:CoP_SE	-0.934226	1.18018	39989.1	-0.791595	0.428602		-11.6585	large
poly(log(Scale), 2)2:CoP_SE	0.202452	1.18018	39989.1	0.171543	0.863798		2.52648	large
poly(log(Scale), 2)1:CoP_MSE	0.859351	1.54798	39989.1	0.555143	0.5788		10.7241	large
poly(log(Scale), 2)2:CoP_MSE	-2.32684	1.54799	39989.1	-1.50314	0.132811		-29.0375	large
poly(log(Scale), 2)1:CoP_HfGn	-6.5283	5.26807	39989.1	-1.23922	0.215272		-81.4688	large
poly(log(Scale), 2)2:CoP_HfGn	-1.64535	5.26808	39989.1	-0.312324	0.754796		-20.5327	large
poly(log(Scale), 2)1:CoP_HfGn_diff_OS	7.30837	5.5844	39989.1	1.30871	0.190639		91.2036	large
poly(log(Scale), 2)2:CoP_HfGn_diff_OS	6.69101	5.58441	39989.1	1.19816	0.230862		83.4992	large
poly(log(Scale), 2)1:CoP_dAlpha	-1650.4	420.098	39989.1	-3.9286	8.55842e-05	***	-20595.9	large
poly(log(Scale), 2)2:CoP_dAlpha	-649.749	420.101	39989.1	-1.54665	0.121955		-8108.4	large
poly(log(Scale), 2)1:CoP_dAlpha_diff_OS	1651.59	419.518	39989.1	3.93687	8.26898e-05	***	20610.8	large
poly(log(Scale), 2)2:CoP_dAlpha_diff_OS	651.119	419.521	39989.1	1.55205	0.120657		8125.5	large
TaskWater:CoP_Mean	-9759.61	1891.72	82.9225	-5.15911	1.66454e-06	***	-121793	large
TaskWater:CoP_SD	-7402.84	1439.17	82.9477	-5.14383	1.76964e-06	***	-92381.8	large
TaskWater:CoP_RMSE	12249.6	2376.98	82.9302	5.15345	1.70275e-06	***	152866	large
TaskWater:CoP_SE	0.0172015	0.00889549	30214.8	1.93374	0.053155		0.214664	small
TaskWater:CoP_MSE	-0.0703046	0.00963371	1614.86	-7.29777	4.56906e-13	***	-0.877353	large
TaskWater:CoP_HfGn	0.25565	0.0359029	16277.9	7.12059	1.11954e-12	***	3.19033	large
TaskWater:CoP_HfGn_diff_OS	-0.196837	0.0364458	4884.18	-5.4008	6.94882e-08	***	-2.45638	large
TaskWater:CoP_dAlpha	4.22006	2.58413	360.767	1.63307	0.103328		52.6628	large
TaskWater:CoP_dAlpha_diff_OS	-4.22451	2.58246	363.388	-1.63584	0.102738		-52.7182	large
TypeOrig:CoP_Mean	-26572.9	2544.83	64.055	-10.4419	1.84833e-15	***	-331609	large
TypeOrig:CoP_SD	-20156.6	1935.87	64.0565	-10.4122	2.07482e-15	***	-251539	large
TypeOrig:CoP_RMSE	33353.2	3197.52	64.0547	10.4309	1.9292e-15	***	416221	large
TypeOrig:CoP_SE	0.00322578	0.00834515	33955.7	0.386545	0.699096		0.040254
TypeOrig:CoP_MSE	-0.194116	0.0109459	775.909	-17.7341	2.47923e-59	***	-2.42243	large
TypeOrig:CoP_HfGn	0.161656	0.0372509	7378.67	4.33965	1.44612e-05	***	2.01735	large
TypeOrig:CoP_HfGn_diff_OS	0.0884063	0.0394877	1684.66	2.23883	0.025297	*	1.10328	large
TypeOrig:CoP_dAlpha	32.8674	2.97055	169.426	11.0644	9.22254e-22	***	410.16	large
TypeOrig:CoP_dAlpha_diff_OS	-33.0004	2.96645	170.3	-11.1245	5.90767e-22	***	-411.82	large
poly(log(Scale), 2)1:TaskWater:TypeOrig	-8.79218	9.22206	39989.1	-0.953386	0.3404		-109.72	large
poly(log(Scale), 2)2:TaskWater:TypeOrig	-1.45443	9.22207	39989.1	-0.157711	0.874685		-18.1503	large
poly(log(Scale), 2)1:TaskWater:CoP_Mean	-958316	360133	39989.1	-2.661	0.0077939	**	-1.19591e+07	large
poly(log(Scale), 2)2:TaskWater:CoP_Mean	47628.8	360136	39989.1	0.132252	0.894786		594408	large
poly(log(Scale), 2)1:TaskWater:CoP_SD	-728055	274001	39989.1	-2.65712	0.00788422	**	-9.08565e+06	large
poly(log(Scale), 2)2:TaskWater:CoP_SD	35071.8	274004	39989.1	0.127997	0.898152		437698	large
poly(log(Scale), 2)1:TaskWater:CoP_RMSE	1.20348e+06	452526	39989.1	2.65948	0.00782937	**	1.50187e+07	large
poly(log(Scale), 2)2:TaskWater:CoP_RMSE	-59169.8	452531	39989.1	-0.130753	0.895971		-738441	large
poly(log(Scale), 2)1:TaskWater:CoP_SE	1.43121	1.71325	39989.1	0.835375	0.403511		17.8605	large
poly(log(Scale), 2)2:TaskWater:CoP_SE	0.406372	1.71325	39989.1	0.237194	0.812508		5.07124	large
poly(log(Scale), 2)1:TaskWater:CoP_MSE	-4.70977	1.80508	39989.1	-2.60917	0.0090795	**	-58.7748	large
poly(log(Scale), 2)2:TaskWater:CoP_MSE	-0.684015	1.80509	39989.1	-0.378938	0.704736		-8.53597	large
poly(log(Scale), 2)1:TaskWater:CoP_HfGn	20.5033	7.00419	39989.1	2.92729	0.00342118	***	255.868	large
poly(log(Scale), 2)2:TaskWater:CoP_HfGn	15.3456	7.0042	39989.1	2.19091	0.0284641	*	191.502	large
poly(log(Scale), 2)1:TaskWater:CoP_HfGn_diff_OS	-16.5879	7.14414	39989.1	-2.32189	0.0202436	*	-207.006	large
poly(log(Scale), 2)2:TaskWater:CoP_HfGn_diff_OS	-13.6835	7.14415	39989.1	-1.91534	0.0554561		-170.761	large
poly(log(Scale), 2)1:TaskWater:CoP_dAlpha	1157.46	490.912	39989.1	2.35777	0.0183898	*	14444.3	large
poly(log(Scale), 2)2:TaskWater:CoP_dAlpha	784.811	490.914	39989.1	1.59867	0.109901		9793.89	large
poly(log(Scale), 2)1:TaskWater:CoP_dAlpha_diff_OS	-1158.76	490.651	39989.1	-2.36168	0.018197	*	-14460.6	large
poly(log(Scale), 2)2:TaskWater:CoP_dAlpha_diff_OS	-785.228	490.653	39989.1	-1.60037	0.109524		-9799.09	large
poly(log(Scale), 2)1:TypeOrig:CoP_Mean	-536883	508961	39989.1	-1.05486	0.291495		-6.70002e+06	large
poly(log(Scale), 2)2:TypeOrig:CoP_Mean	1.08887e+06	508965	39989.1	2.13937	0.0324114	*	1.35883e+07	large
poly(log(Scale), 2)1:TypeOrig:CoP_SD	-404953	387169	39989.1	-1.04593	0.295598		-5.0536e+06	large
poly(log(Scale), 2)2:TypeOrig:CoP_SD	827641	387172	39989.1	2.13766	0.0325506	*	1.03284e+07	large
poly(log(Scale), 2)1:TypeOrig:CoP_RMSE	672527	639497	39989.1	1.05165	0.292966		8.39279e+06	large
poly(log(Scale), 2)2:TypeOrig:CoP_RMSE	-1.36769e+06	639502	39989.1	-2.13869	0.0324672	*	-1.70679e+07	large
poly(log(Scale), 2)1:TypeOrig:CoP_SE	-1.95673	1.66903	39989.1	-1.17238	0.241053		-24.4187	large
poly(log(Scale), 2)2:TypeOrig:CoP_SE	1.28694	1.66903	39989.1	0.771072	0.440669		16.0602	large
poly(log(Scale), 2)1:TypeOrig:CoP_MSE	-0.928906	2.18917	39989.1	-0.424318	0.671336		-11.5923	large
poly(log(Scale), 2)2:TypeOrig:CoP_MSE	14.4861	2.18918	39989.1	6.61715	3.70811e-11	***	180.777	large
poly(log(Scale), 2)1:TypeOrig:CoP_HfGn	-23.7685	7.45018	39989.1	-3.19033	0.00142223	***	-296.615	large
poly(log(Scale), 2)2:TypeOrig:CoP_HfGn	-14.4261	7.45018	39989.1	-1.93634	0.0528336		-180.028	large
poly(log(Scale), 2)1:TypeOrig:CoP_HfGn_diff_OS	19.0921	7.89752	39989.1	2.41749	0.0156325	*	238.257	large
poly(log(Scale), 2)2:TypeOrig:CoP_HfGn_diff_OS	3.78371	7.89753	39989.1	0.4791	0.63187		47.2182	large
poly(log(Scale), 2)1:TypeOrig:CoP_dAlpha	-1270.97	594.106	39989.1	-2.1393	0.0324172	*	-15860.8	large
poly(log(Scale), 2)2:TypeOrig:CoP_dAlpha	-2742.06	594.109	39989.1	-4.61542	3.93513e-06	***	-34219.1	large
poly(log(Scale), 2)1:TypeOrig:CoP_dAlpha_diff_OS	1236.41	593.286	39989.1	2.08401	0.0371658	*	15429.5	large
poly(log(Scale), 2)2:TypeOrig:CoP_dAlpha_diff_OS	2732.4	593.289	39989.1	4.60552	4.127e-06	***	34098.6	large
TaskWater:TypeOrig:CoP_Mean	25169.9	2546.54	64.1274	9.88396	1.63247e-14	***	314100	large
TaskWater:TypeOrig:CoP_SD	18969.9	1937.49	64.1606	9.79098	2.34637e-14	***	236730	large
TaskWater:TypeOrig:CoP_RMSE	-31517	3199.86	64.1384	-9.8495	1.86758e-14	***	-393307	large
TaskWater:TypeOrig:CoP_SE	0.0787447	0.0121145	38587.3	6.50004	8.12777e-11	***	0.982683	large
TaskWater:TypeOrig:CoP_MSE	0.205959	0.0127639	1404.94	16.1361	7.24621e-54	***	2.57022	large
TaskWater:TypeOrig:CoP_HfGn	-0.619945	0.0495271	16659.8	-12.5173	8.70195e-36	***	-7.73649	large
TaskWater:TypeOrig:CoP_HfGn_diff_OS	0.284607	0.0505167	4238.75	5.63391	1.87587e-08	***	3.55168	large
TaskWater:TypeOrig:CoP_dAlpha	-13.9468	3.47128	313.244	-4.01778	7.36229e-05	***	-174.044	large
TaskWater:TypeOrig:CoP_dAlpha_diff_OS	14.2895	3.46943	315.903	4.1187	4.87054e-05	***	178.321	large
poly(log(Scale), 2)1:TaskWater:TypeOrig:CoP_Mean	487146	509302	39989.1	0.956499	0.338826		6.07934e+06	large
poly(log(Scale), 2)2:TaskWater:TypeOrig:CoP_Mean	-1.06103e+06	509305	39989.1	-2.08329	0.037231	*	-1.3241e+07	large
poly(log(Scale), 2)1:TaskWater:TypeOrig:CoP_SD	361607	387494	39989.1	0.933193	0.350726		4.51267e+06	large
poly(log(Scale), 2)2:TaskWater:TypeOrig:CoP_SD	-804439	387497	39989.1	-2.07599	0.0379013	*	-1.00389e+07	large
poly(log(Scale), 2)1:TaskWater:TypeOrig:CoP_RMSE	-606567	639964	39989.1	-0.947814	0.34323		-7.56965e+06	large
poly(log(Scale), 2)2:TaskWater:TypeOrig:CoP_RMSE	1.33153e+06	639969	39989.1	2.08061	0.0374761	*	1.66166e+07	large
poly(log(Scale), 2)1:TaskWater:TypeOrig:CoP_SE	5.12211	2.4229	39989.1	2.11404	0.0345179	*	63.9205	large
poly(log(Scale), 2)2:TaskWater:TypeOrig:CoP_SE	-3.53811	2.4229	39989.1	-1.46028	0.144222		-44.1532	large
poly(log(Scale), 2)1:TaskWater:TypeOrig:CoP_MSE	7.44182	2.55277	39989.1	2.9152	0.00355663	***	92.8691	large
poly(log(Scale), 2)2:TaskWater:TypeOrig:CoP_MSE	-6.66311	2.55277	39989.1	-2.61015	0.00905369	**	-83.1512	large
poly(log(Scale), 2)1:TaskWater:TypeOrig:CoP_HfGn	-21.4851	9.90542	39989.1	-2.16902	0.0300867	*	-268.12	large
poly(log(Scale), 2)2:TaskWater:TypeOrig:CoP_HfGn	10.5919	9.90543	39989.1	1.0693	0.284941		132.18	large
poly(log(Scale), 2)1:TaskWater:TypeOrig:CoP_HfGn_diff_OS	-1.78292	10.1033	39989.1	-0.176469	0.859927		-22.2491	large
poly(log(Scale), 2)2:TaskWater:TypeOrig:CoP_HfGn_diff_OS	-15.8726	10.1033	39989.1	-1.57102	0.116185		-198.079	large
poly(log(Scale), 2)1:TaskWater:TypeOrig:CoP_dAlpha	790.364	694.252	39989.1	1.13844	0.254944		9863.14	large
poly(log(Scale), 2)2:TaskWater:TypeOrig:CoP_dAlpha	1259.17	694.254	39989.1	1.81369	0.0697322		15713.5	large
poly(log(Scale), 2)1:TaskWater:TypeOrig:CoP_dAlpha_diff_OS	-745.643	693.883	39989.1	-1.07459	0.282563		-9305.05	large
poly(log(Scale), 2)2:TaskWater:TypeOrig:CoP_dAlpha_diff_OS	-1240.04	693.885	39989.1	-1.78709	0.0739301		-15474.8	large
