## Supplementary material for "Postural constraints recruit shorter-timescale processes into the non-Gaussian cascade processes": Table S3

### Sheet: Table_S3
	B	SEM	z	P		Cohen’s d		Model: CoP_Surrogate_dist_type_recode ~ poly(log(Scale),3)*Task*Type + (1|Participant)
(Intercept)	2.46685	0.108695	22.695	5.01633e-114	***	1.3629	large
poly(log(Scale), 2)1	53.0658	2.92288	18.1553	1.16518e-73	***	29.3181	large	Signif. Codes: ‘***’ P < 0.001; ‘**’ P < 0.01; ‘*’ P < 0.05
poly(log(Scale), 2)2	-34.3251	2.76543	-12.4122	2.24389e-35	***	-18.9641	large
TaskWater	-0.255671	0.0261538	-9.77566	1.43226e-22	***	-0.141255		Cohen’s d: ‘small’ 0.2 < d <= 0.5; ‘medium’ 0.5 < d <= 0.8; ‘large’ d > 0.8
poly(log(Scale), 3)3	-9.95952	2.57731	-3.8643	0.000111407	***	-5.5025	large
TypeOrig	-1.82705	0.0294291	-62.0831	0	***	-1.00942	large	Effect size as Cohen’s d = B/1.81
poly(log(Scale), 2)1:TaskWater	20.4304	3.36623	6.06922	1.28532e-09	***	11.2875	large	S. Chinn, A simple method for converting an odds ratio to effect size for use in meta-analysis, Stat. Med. 19 (2000) 3127–3131. https://doi.org/10.1002/1097-0258(20001130)19:22<3127::AID-SIM784>3.0.CO;2-M.
poly(log(Scale), 2)2:TaskWater	-40.3377	2.84509	-14.178	1.25422e-45	***	-22.286	large
poly(log(Scale), 3)1:TypeOrig	19.0933	3.34147	5.71404	1.10327e-08	***	10.5488	large
poly(log(Scale), 3)2:TypeOrig	0.250766	3.65612	0.0685882	0.945317		0.138545
poly(log(Scale), 3)3:TypeOrig	-71.8712	2.85247	-25.1962	4.41262e-140	***	-39.7078	large
